# Increased response to immune checkpoint inhibitors with dietary methionine restriction

**DOI:** 10.1101/2023.04.05.535695

**Authors:** Lauren C. Morehead, Sarita Garg, Katherine F. Wallis, Eric R. Siegel, Alan J. Tackett, Isabelle R. Miousse

## Abstract

Dietary methionine restriction, defined as reduction of methionine intake by around 80%, reproducibly decreases tumor growth and synergizes with cancer therapies. Here, we combined dietary methionine restriction with immune checkpoint inhibitors in a model of colon adenocarcinoma. *In vitro*, we observed that methionine restriction increased the expression of MHC-I and PD-L1 in both mouse and human colorectal cancer cells. We also saw an increase in the gene expression of STING, a known inducer of type I interferon signaling. Inhibition of the cGAS-STING pathway, pharmacologically or with siRNA, blunted the increase in MHC-I and PD-L1 surface and gene expression following methionine restriction. PD-L1 expression was also This indicated that the cGAS-STING pathway in particular, and interferon in general, is playing a role in the immune response to methionine restriction. We then combined dietary methionine restriction with immune checkpoint inhibitors targeted against CTLA-4 and PD-1 in a MC38 colorectal cancer tumor model in C57BL/6 mice. The combination treatment was five times more effective at reducing tumor size than immune checkpoint inhibition alone in males. We noted sex differences in the response to dietary methionine restriction for the MC38 tumor model in C57BL/6 mice. Finally, we observed an increase in PD-L1 protein expression in MC38 tumors from animals who were fed a methionine-restricted diet. Furthermore, the distribution of CD8 staining changed from mostly peripheric in the controls, to intratumoral in the methionine-restricted tumors. MHC-I, which has a high basal expression in MC38 cells, was highly expressed in all tumors. These results indicate that methionine restriction improves the response to immune checkpoint inhibitors in mice, and that this improvement is associated with the cGAS-STING pathway and interferon signaling.
