## Supplementary Table 1 for "Increased response to immune checkpoint inhibitors with dietary methionine restriction"

### Sheet: Sheet1
	Human		Forward	Reverse
		RPLP0	TGT CTG CTC CCA CAA TGA AAC	TCG TCT TTA AAC CCT GCG TG
		HLA-A	CTC TTT GGA GCT GTG ATC ACT	GAA GGG CAG GAA CAA MTC TTG
		CD274	CTT TGA GTT TGT ATC TTG GAT GCC	AGG ACT CAC TTG GTA ATT CTG G
		STING	CTT GAC TGT ATT GTG ACA TGG C	GCA TCA AGG ATC GGG TTT ACA G
	Mouse
		Rplp0	CGC TTG TAC CCA TTG ATG ATG	TTA TAA CCC TGA AGT GCT CGA C
		H2Kb	GGT GAC TTT ATC TTC AGG TCT GCT	GCT GGT GAA GCA GAG AGA CTC AG
		Cd274	CCA CAT TTC TCC ACA TCT AGC A	TCC ATC CTG TTG TTC CTC ATT G
